# Subconfluent ARPE-19 Cells Display Mesenchymal Cell-State Characteristics and Behave Like Fibroblasts, Rather than Epithelial Cells, in Experimental HCMV Infection Studies

**DOI:** 10.1101/2023.10.27.564463

**Authors:** Preethi Golconda, Mariana Andrade-Medina, Adam Oberstein

## Abstract

Human cytomegalovirus (HCMV) has a broad cellular tropism and epithelial cells are important physiological targets during infection. The retinal pigment epithelial cell line ARPE-19 has been used to model HCMV infection in epithelial cells for decades and remains a commonly used cell-type for studying viral entry, replication, and the cellular response to infection. We previously found that ARPE-19 cells, despite being derived from an epithelial cell explant, express extremely low levels of canonical epithelial proteins, such as E-cadherin and EpCAM. Here, we perform comparative studies of ARPE-19 and additional epithelial cell lines with strong epithelial characteristics. We find that ARPE-19 cells cultured under subconfluent conditions resemble mesenchymal fibroblasts, rather than epithelial cells; consistent with previous studies showing that ARPE-19 cultures require extended periods of high confluency culture to maintain epithelial characteristics. By reanalyzing public gene expression data and using machine-learning, we find evidence that ARPE-19 cultures maintained across many labs exhibit mesenchymal characteristics and that the majority of studies employing ARPE-19 use them in a mesenchymal state. Lastly, by performing experimental HCMV infections across mesenchymal and epithelial cell lines, we find that ARPE-19 cells behave like mesenchymal fibroblasts, producing logarithmic yields of cell-free infectious progeny, while cell lines with strong epithelial character exhibit an atypical infectious cycle and naturally restrict the production of cell-free progeny. Our work highlights important characteristics of the ARPE-19 cell line and suggests that sub-confluent ARPE-19 cells may not be optimal for modeling epithelial infection with HCMV or other human viruses. It also suggests that HCMV biosynthesis and/or spread may occur quite differently in epithelial cells compared to mesenchymal cells. These differences could contribute to viral persistence or pathogenesis in epithelial tissues.
