## Supplementary material for "Subconfluent ARPE-19 Cells Display Mesenchymal Cell-State Characteristics and Behave Like Fibroblasts, Rather than Epithelial Cells, in Experimental HCMV Infection Studies": Table S1

### Sheet: metadata_merged.tab
Table S1 - Public RNA-seq metadata used in this study.
Run	Study	Experiment	Cell type	Biological replicate	Treament	sample_acc	title	sample_attribute	spots	platform	layout	strategy	SRA	phred	strand
SRR5807527___SRR5807528___SRR5807529___SRR5807530	GSE100839	SRX2986138	ARPE-19	1	Parental	SRS2338621	GSM2694827: 1_24C; Homo sapiens; RNA-Seq	|| source_name: ARPE-19 cell || cell type: human retinal pigment epithelial cell line || cell line: ARPE-19 || infection: Mock	51.11M	NextSeq 500	P	RNA-Seq	SRA584250	--phred33	--rna-strandness RF
SRR5807531___SRR5807532___SRR5807533___SRR5807534	GSE100839	SRX2986139	ARPE-19	2	Parental	SRS2338623	GSM2694828: 2_24C; Homo sapiens; RNA-Seq	|| source_name: ARPE-19 cell || cell type: human retinal pigment epithelial cell line || cell line: ARPE-19 || infection: Mock	39.71M	NextSeq 500	P	RNA-Seq	SRA584250	--phred33	--rna-strandness RF
SRR5807535___SRR5807536___SRR5807537___SRR5807538	GSE100839	SRX2986140	ARPE-19	3	Parental	SRS2338622	GSM2694829: 3_24C; Homo sapiens; RNA-Seq	|| source_name: ARPE-19 cell || cell type: human retinal pigment epithelial cell line || cell line: ARPE-19 || infection: Mock	46.59M	NextSeq 500	P	RNA-Seq	SRA584250	--phred33	--rna-strandness RF
SRR8032314	GSE121137	SRX4864917	ARPE-19	1	Control	SRS3924214	GSM3426716: ARPE19_Control_1_RNA; Homo sapiens; RNA-Seq	|| source_name: Retinal Pigment Epithelial Cells || cell type: ARPE-19 Cells || treatment: Control	40.01M	Illumina HiSeq 4000	P	RNA-Seq	SRA793235	--phred33	--rna-strandness FR
SRR8032315	GSE121137	SRX4864918	ARPE-19	2	Control	SRS3924213	GSM3426717: ARPE19_Control_2_RNA; Homo sapiens; RNA-Seq	|| source_name: Retinal Pigment Epithelial Cells || cell type: ARPE-19 Cells || treatment: Control	36.64M	Illumina HiSeq 4000	P	RNA-Seq	SRA793235	--phred33	--rna-strandness FR
SRR8032316___SRR8032317	GSE121137	SRX4864919	ARPE-19	3	Control	SRS3924212	GSM3426718: ARPE19_Control_3_RNA; Homo sapiens; RNA-Seq	|| source_name: Retinal Pigment Epithelial Cells || cell type: ARPE-19 Cells || treatment: Control	52.11M	Illumina HiSeq 4000	P	RNA-Seq	SRA793235	--phred33	--rna-strandness FR
SRR10766046	GSE142591	SRX7439964	ARPE-19	1	Parental	SRS5884474	GSM4232567: Con 1 [s1]; Homo sapiens; RNA-Seq	|| source_name: Human ARPE-19 cells || cell line: ARPE-19 || cell type: Retinal pigment epithelial (RPE) cells || passages: 6-10' || treatment: none (control)	18.67M	Illumina HiSeq 4000	P	RNA-Seq	SRA1016503	--phred33	--rna-strandness RF
SRR10766047	GSE142591	SRX7439965	ARPE-19	2	Parental	SRS5884475	GSM4232568: Con 2 [s2]; Homo sapiens; RNA-Seq	|| source_name: Human ARPE-19 cells || cell line: ARPE-19 || cell type: Retinal pigment epithelial (RPE) cells || passages: 6-10' || treatment: none (control)	21.27M	Illumina HiSeq 4000	P	RNA-Seq	SRA1016503	--phred33	--rna-strandness RF
SRR10766048	GSE142591	SRX7439966	ARPE-19	3	Parental	SRS5884476	GSM4232569: Con 3 [s3]; Homo sapiens; RNA-Seq	|| source_name: Human ARPE-19 cells || cell line: ARPE-19 || cell type: Retinal pigment epithelial (RPE) cells || passages: 6-10' || treatment: none (control)	21.5M	Illumina HiSeq 4000	P	RNA-Seq	SRA1016503	--phred33	--rna-strandness RF
SRR12193639	GSE154197	SRX8707001	ARPE-19	1	siControl	SRS6983688	GSM4665780: RPE Control replicate 1; Homo sapiens; RNA-Seq	|| source_name: retinal pigment epithial || biomaterial_provider: ATCC CRL-2302 || cell line: ARPE-19 || sirna target: non-targeting	48.07M	NextSeq 500	S	RNA-Seq	SRA1097278	--phred33	--rna-strandness F
SRR12193640	GSE154197	SRX8707002	ARPE-19	2	siControl	SRS6983689	GSM4665781: RPE Control replicate 2; Homo sapiens; RNA-Seq	|| source_name: retinal pigment epithial || biomaterial_provider: ATCC CRL-2303 || cell line: ARPE-19 || sirna target: non-targeting	44.14M	NextSeq 500	S	RNA-Seq	SRA1097278	--phred33	--rna-strandness F
SRR12193641	GSE154197	SRX8707003	ARPE-19	3	siControl	SRS6983690	GSM4665782: RPE Control replicate 3; Homo sapiens; RNA-Seq	|| source_name: retinal pigment epithial || biomaterial_provider: ATCC CRL-2304 || cell line: ARPE-19 || sirna target: non-targeting	38.93M	NextSeq 500	S	RNA-Seq	SRA1097278	--phred33	--rna-strandness F
SRR12795670	GSE159235	SRX9264736	ARPE-19	1	Parental	SRS7494313	GSM4824185: Mock_1; Homo sapiens; RNA-Seq	|| source_name: mock infected epithelial cells || cell type: human retinal pigment epithelial cells || cell line: ARPE-19 || passage: 24-30 || treatment: mock || virus accession number: N/A	28.33M	Illumina NovaSeq 6000	P	RNA-Seq	SRA1140353	--phred33	--rna-strandness RF
SRR12795671	GSE159235	SRX9264737	ARPE-19	2	Parental	SRS7494314	GSM4824186: Mock_2; Homo sapiens; RNA-Seq	|| source_name: mock infected epithelial cells || cell type: human retinal pigment epithelial cells || cell line: ARPE-19 || passage: 24-30 || treatment: mock || virus accession number: N/A	19.75M	Illumina NovaSeq 6000	P	RNA-Seq	SRA1140353	--phred33	--rna-strandness RF
SRR19033104	GSE202017	SRX15104673	ARPE-19	3	shControl	SRS12849913	GSM6086754: RNA-seq_ARPE-19 cells, sh-Control,rep3; Homo sapiens; RNA-Seq	|| source_name: Retinal pigment epithelium || cell line: ARPE-19 || cell type: Retinal pigment epithelium cells || genotype: Scramble || treatment: LPS stimulated for 24h	32.88M	Illumina HiSeq 2000	P	RNA-Seq	SRA1413463	--phred33	unstranded
SRR19033105	GSE202017	SRX15104672	ARPE-19	2	shControl	SRS12849912	GSM6086753: RNA-seq_ARPE-19 cells, sh-Control,rep2; Homo sapiens; RNA-Seq	|| source_name: Retinal pigment epithelium || cell line: ARPE-19 || cell type: Retinal pigment epithelium cells || genotype: Scramble || treatment: LPS stimulated for 24h	31.86M	Illumina HiSeq 2000	P	RNA-Seq	SRA1413463	--phred33	unstranded
SRR19033106	GSE202017	SRX15104671	ARPE-19	1	shControl	SRS12849911	GSM6086752: RNA-seq_ARPE-19 cells, sh-Control,rep1; Homo sapiens; RNA-Seq	|| source_name: Retinal pigment epithelium || cell line: ARPE-19 || cell type: Retinal pigment epithelium cells || genotype: Scramble || treatment: LPS stimulated for 24h	37.87M	Illumina HiSeq 2000	P	RNA-Seq	SRA1413463	--phred33	unstranded
SRR19895498___SRR19895499	GSE207158	SRX15938551	ARPE-19	3	Parental	SRS13625734	GSM6280652: Wildtype biol rep 3; Homo sapiens; RNA-Seq	|| source_name: ARPE19 || cell line: ARPE19 || cell type: retinal pigment epithelial cells || genotype: wildtype || treatment: Regular maintenance || time: Day 3	41.75M	Illumina NovaSeq 6000	S	RNA-Seq	SRA1445910	--phred33	--rna-strandness R
SRR19895500___SRR19895501	GSE207158	SRX15938550	ARPE-19	2	Parental	SRS13625733	GSM6280651: Wildtype biol rep 2; Homo sapiens; RNA-Seq	|| source_name: ARPE19 || cell line: ARPE19 || cell type: retinal pigment epithelial cells || genotype: wildtype || treatment: Regular maintenance || time: Day 3	42.51M	Illumina NovaSeq 6000	S	RNA-Seq	SRA1445910	--phred33	--rna-strandness R
SRR19895502___SRR19895503	GSE207158	SRX15938549	ARPE-19	1	Parental	SRS13625732	GSM6280650: Wildtype biol rep 1; Homo sapiens; RNA-Seq	|| source_name: ARPE19 || cell line: ARPE19 || cell type: retinal pigment epithelial cells || genotype: wildtype || treatment: Regular maintenance || time: Day 3	45.46M	Illumina NovaSeq 6000	S	RNA-Seq	SRA1445910	--phred33	--rna-strandness R
SRR4427911	GSE88848	SRX2249434	ARPE-19	1	Parental	SRS1749415	GSM2350066: 4 day, rep1; Homo sapiens; RNA-Seq	|| source_name: ARPE-19 cells, 4 days || cell line: ARPE-19 || cell type: retinal pigment epithelial (RPE) cell line || duration of culture: 4 days	96.79M	Illumina HiSeq 2500	P	RNA-Seq	SRA485452	--phred33	--rna-strandness RF
SRR4427912	GSE88848	SRX2249435	ARPE-19	2	Parental	SRS1749416	GSM2350067: 4 day, rep2; Homo sapiens; RNA-Seq	|| source_name: ARPE-19 cells, 4 days || cell line: ARPE-19 || cell type: retinal pigment epithelial (RPE) cell line || duration of culture: 4 days	94.83M	Illumina HiSeq 2500	P	RNA-Seq	SRA485452	--phred33	--rna-strandness RF
SRR4427913	GSE88848	SRX2249436	ARPE-19	3	Parental	SRS1749417	GSM2350068: 4 day, rep3; Homo sapiens; RNA-Seq	|| source_name: ARPE-19 cells, 4 days || cell line: ARPE-19 || cell type: retinal pigment epithelial (RPE) cell line || duration of culture: 4 days	86.07M	Illumina HiSeq 2500	P	RNA-Seq	SRA485452	--phred33	--rna-strandness RF
SRR5629569___SRR5629570	GSE99454	SRX2869870	ARPE-19	1	Parental	SRS2240212	GSM2644285: ARPE-19 mock rep1 24hpi; Homo sapiens; RNA-Seq	|| source_name: adult retina || cell type: epithelial || treatment: mock || replication: biological replicate 1	35.5M	Illumina HiSeq 2500	P	RNA-Seq	SRA567826	--phred33	--rna-strandness RF
SRR5629579___SRR5629580	GSE99454	SRX2869875	ARPE-19	2	Parental	SRS2240217	GSM2644290: ARPE-19 mock rep2 24hpi; Homo sapiens; RNA-Seq	|| source_name: adult retina || cell type: epithelial || treatment: mock || replication: biological replicate 2	20.35M	Illumina HiSeq 2500	P	RNA-Seq	SRA567826	--phred33	--rna-strandness RF
SRR8595046	GSE126799	SRX5395132	MCF10A	1	Control	SRS4382070	GSM3613448: AI011_MCF10A_Control_rep1; Homo sapiens; RNA-Seq	|| source_name: MCF-10A cell line || sample_file_prefix: C1_S1 || treatment: Control || technical replicates: 1	91.18M	NextSeq 500	S	RNA-Seq	SRA850688	--phred33	--rna-strandness R
SRR8595047	GSE126799	SRX5395133	MCF10A	2	Control	SRS4382071	GSM3613449: AI011_MCF10A_Control_rep2; Homo sapiens; RNA-Seq	|| source_name: MCF-10A cell line || sample_file_prefix: C2_S2 || treatment: Control || technical replicates: 1	98.9M	NextSeq 500	S	RNA-Seq	SRA850688	--phred33	--rna-strandness R
SRR8595048	GSE126799	SRX5395134	MCF10A	3	Control	SRS4382072	GSM3613450: AI011_MCF10A_Control_rep3; Homo sapiens; RNA-Seq	|| source_name: MCF-10A cell line || sample_file_prefix: C3_S3 || treatment: Control || technical replicates: 1	79.69M	NextSeq 500	S	RNA-Seq	SRA850688	--phred33	--rna-strandness R
SRR9114344	GSE131701	SRX5888602	MCF10A	1	sgControl	SRS4810759	GSM3814228: 10a-control_rep1; Homo sapiens; RNA-Seq	|| source_name: mammary gland; breast epithelial || cell line: MCF10A || cell type: non-tumorigenic epithelial cell line || genotype/variation: non-targeted control sgRNA || passages: P6-P10	22.49M	BGISEQ-500	P	RNA-Seq	SRA889904	--phred33	unstranded
SRR9114345	GSE131701	SRX5888603	MCF10A	2	sgControl	SRS4810760	GSM3814229: 10a-control_rep2; Homo sapiens; RNA-Seq	|| source_name: mammary gland; breast epithelial || cell line: MCF10A || cell type: non-tumorigenic epithelial cell line || genotype/variation: non-targeted control sgRNA || passages: P6-P10	22.75M	BGISEQ-500	P	RNA-Seq	SRA889904	--phred33	unstranded
SRR12006109	GSE152410	SRX8539285	MCF10A	1	Control	SRS6834102	GSM4614840: ctrl_0_C1_A_RNAseq; Homo sapiens; RNA-Seq	|| source_name: breast epilthelial cells || cell type: normal breast epithelium || cell line: MCF10A || treatment: PBS || treatment concentration: 0 ng/ml || timepoint: 0 h	57.58M	Illumina HiSeq 2500	S	RNA-Seq	SRA1086711	--phred33	--rna-strandness R
SRR12006110	GSE152410	SRX8539286	MCF10A	2	Control	SRS6834103	GSM4614841: ctrl_0_C1_B_RNAseq; Homo sapiens; RNA-Seq	|| source_name: breast epilthelial cells || cell type: normal breast epithelium || cell line: MCF10A || treatment: PBS || treatment concentration: 0 ng/ml || timepoint: 0 h	58.89M	Illumina HiSeq 2500	S	RNA-Seq	SRA1086711	--phred33	--rna-strandness R
SRR12006111	GSE152410	SRX8539287	MCF10A	3	Control	SRS6834104	GSM4614842: ctrl_0_C1_C_RNAseq; Homo sapiens; RNA-Seq	|| source_name: breast epilthelial cells || cell type: normal breast epithelium || cell line: MCF10A || treatment: PBS || treatment concentration: 0 ng/ml || timepoint: 0 h	62.49M	Illumina HiSeq 2500	S	RNA-Seq	SRA1086711	--phred33	--rna-strandness R
SRR12006112	GSE152410	SRX8539288	MCF10A	4	Control	SRS6834105	GSM4614843: ctrl_0_C1_D_RNAseq; Homo sapiens; RNA-Seq	|| source_name: breast epilthelial cells || cell type: normal breast epithelium || cell line: MCF10A || treatment: PBS || treatment concentration: 0 ng/ml || timepoint: 0 h	64.19M	Illumina HiSeq 2500	S	RNA-Seq	SRA1086711	--phred33	--rna-strandness R
SRR12626558	GSE157858	SRX9108866	MCF10A	1	DMSO	SRS7352262	GSM4776926: MCF10A-parental-DMSO-1; Homo sapiens; RNA-Seq	|| source_name: MCF10A Parental R1 DMSO 4 hours || cell line: MCF10A || condition: parental || treatment: DMSO || genotype: wildtype	200.76M	Illumina HiSeq 2000	P	RNA-Seq	SRA1124415	--phred33	unstranded
SRR12626559	GSE157858	SRX9108867	MCF10A	2	DMSO	SRS7352263	GSM4776927: MCF10A-parental-DMSO-2; Homo sapiens; RNA-Seq	|| source_name: MCF10A Parental R2 DMSO 4 hours || cell line: MCF10A || condition: parental || treatment: DMSO || genotype: wildtype	177.67M	Illumina HiSeq 2000	P	RNA-Seq	SRA1124415	--phred33	unstranded
SRR12626560	GSE157858	SRX9108868	MCF10A	3	DMSO	SRS7352264	GSM4776928: MCF10A-parental-DMSO-3; Homo sapiens; RNA-Seq	|| source_name: MCF10A Parental R3 DMSO 4 hours || cell line: MCF10A || condition: parental || treatment: DMSO || genotype: wildtype	164.55M	Illumina HiSeq 2000	P	RNA-Seq	SRA1124415	--phred33	unstranded
SRR14685254	GSE175787	SRX11023595	MCF10A	1	Parental	SRS9095529	GSM5348030: MCF10A wild type replicate 1; Homo sapiens; RNA-Seq	|| source_name: cell line || cell line: MCF10A || genotype: wild-type	82.66M	Illumina HiSeq 4000	P	RNA-Seq	SRA1238531	--phred33	--rna-strandness RF
SRR14685255	GSE175787	SRX11023596	MCF10A	2	Parental	SRS9095528	GSM5348031: MCF10A wild type replicate 2; Homo sapiens; RNA-Seq	|| source_name: cell line || cell line: MCF10A || genotype: wild-type	70.93M	Illumina HiSeq 4000	P	RNA-Seq	SRA1238531	--phred33	--rna-strandness RF
SRR14685256	GSE175787	SRX11023597	MCF10A	3	Parental	SRS9095532	GSM5348032: MCF10A wild type replicate 3; Homo sapiens; RNA-Seq	|| source_name: cell line || cell line: MCF10A || genotype: wild-type	71.24M	Illumina HiSeq 4000	P	RNA-Seq	SRA1238531	--phred33	--rna-strandness RF
SRR15671423	GSE183058	SRX11968086	MCF10A	1	Vector	SRS9977010	GSM5550239: MCF10A_pCDHempty1; Homo sapiens; RNA-Seq	|| source_name: MCF10A cell line || cell line: MCF10A || cell type: normal breast epithelial || genotype: empty vector	33.42M	Illumina HiSeq 2000	P	RNA-Seq	SRA1285857	--phred33	--rna-strandness RF
SRR15671425	GSE183058	SRX11968087	MCF10A	2	Vector	SRS9977011	GSM5550240: MCF10A_pCDHempty2; Homo sapiens; RNA-Seq	|| source_name: MCF10A cell line || cell line: MCF10A || cell type: normal breast epithelial || genotype: empty vector	28.91M	Illumina HiSeq 2000	P	RNA-Seq	SRA1285857	--phred33	--rna-strandness RF
SRR16993449	GSE189274	SRX13183704	MCF10A	1	Vector	SRS11112928	GSM5696948: MCF10A - EV - R1; Homo sapiens; RNA-Seq	|| source_name: MCF10A || cell line: MCF10A spontaneously immortalized human breast epithelial cell line || stable infection: pLVX-Puro || condition: Control	36.74M	Illumina NovaSeq 6000	P	RNA-Seq	SRA1332496	--phred33	--rna-strandness RF
SRR16993450	GSE189274	SRX13183705	MCF10A	2	Vector	SRS11112929	GSM5696949: MCF10A - EV - R2; Homo sapiens; RNA-Seq	|| source_name: MCF10A || cell line: MCF10A spontaneously immortalized human breast epithelial cell line || stable infection: pLVX-Puro || condition: Control	24.78M	Illumina NovaSeq 6000	P	RNA-Seq	SRA1332496	--phred33	--rna-strandness RF
SRR17130486	GSE190176	SRX13314955	MCF10A	3	mCherry-OE	SRS11223139	GSM5717669: MCF10AmCherry repl3; Homo sapiens; RNA-Seq	|| source_name: Mammary epithelial cells MCF10A stably expressing mCherry || cell line: MCF10A || exogenous protein expressed: mCherry	24.61M	Illumina HiSeq 4000	S	RNA-Seq	SRA1338710	--phred33	--rna-strandness R
SRR17130487	GSE190176	SRX13314954	MCF10A	2	mCherry-OE	SRS11223142	GSM5717668: MCF10AmCherry repl2; Homo sapiens; RNA-Seq	|| source_name: Mammary epithelial cells MCF10A stably expressing mCherry || cell line: MCF10A || exogenous protein expressed: mCherry	32.01M	Illumina HiSeq 4000	S	RNA-Seq	SRA1338710	--phred33	--rna-strandness R
SRR17130488	GSE190176	SRX13314953	MCF10A	1	mCherry-OE	SRS11223141	GSM5717667: MCF10AmCherry repl1; Homo sapiens; RNA-Seq	|| source_name: Mammary epithelial cells MCF10A stably expressing mCherry || cell line: MCF10A || exogenous protein expressed: mCherry	33.94M	Illumina HiSeq 4000	S	RNA-Seq	SRA1338710	--phred33	--rna-strandness R
SRR17321381	GSE192548	SRX13496918	MCF10A	3	siControl	SRS11392277	GSM5751244: MCF10A-M2 cells transfected with siNT (Replicate #3); Homo sapiens; RNA-Seq	|| source_name: pre-malignant human breast cell line || cell line: MCF10A-M2 || cell type: MCF10A cells (normal human breast epithelial cell line) transformed with HA-Ras || treatment: transfected with non-targeting siRNA (siNT) || genotype: control	47.08M	DNBSEQ-G400	P	RNA-Seq	SRA1348288	--phred33	unstranded
SRR17321382	GSE192548	SRX13496917	MCF10A	2	siControl	SRS11392276	GSM5751243: MCF10A-M2 cells transfected with siNT (Replicate #2); Homo sapiens; RNA-Seq	|| source_name: pre-malignant human breast cell line || cell line: MCF10A-M2 || cell type: MCF10A cells (normal human breast epithelial cell line) transformed with HA-Ras || treatment: transfected with non-targeting siRNA (siNT) || genotype: control	47.81M	DNBSEQ-G400	P	RNA-Seq	SRA1348288	--phred33	unstranded
SRR17321383	GSE192548	SRX13496916	MCF10A	1	siControl	SRS11392275	GSM5751242: MCF10A-M2 cells transfected with siNT (Replicate #1); Homo sapiens; RNA-Seq	|| source_name: pre-malignant human breast cell line || cell line: MCF10A-M2 || cell type: MCF10A cells (normal human breast epithelial cell line) transformed with HA-Ras || treatment: transfected with non-targeting siRNA (siNT) || genotype: control	47.74M	DNBSEQ-G400	P	RNA-Seq	SRA1348288	--phred33	unstranded
SRR20414481	GSE209545	SRX16447097	MCF10A	3	Parental	SRS14083815	GSM6376713: Parental biol rep 3 [M10AP3]; Homo sapiens; RNA-Seq	|| source_name: breast || tissue: breast || cell line: MCF10 || cell type: epithelial || genotype: Parental || treatment: none	56.82M	Illumina NovaSeq 6000	P	RNA-Seq	SRA1461522	--phred33	--rna-strandness RF
SRR20414482	GSE209545	SRX16447096	MCF10A	2	Parental	SRS14083814	GSM6376712: Parental biol rep 2 [M10AP2]; Homo sapiens; RNA-Seq	|| source_name: breast || tissue: breast || cell line: MCF10 || cell type: epithelial || genotype: Parental || treatment: none	78.33M	Illumina NovaSeq 6000	P	RNA-Seq	SRA1461522	--phred33	--rna-strandness RF
SRR20414483	GSE209545	SRX16447095	MCF10A	1	Parental	SRS14083813	GSM6376711: Parental biol rep 1 [M10AP1]; Homo sapiens; RNA-Seq	|| source_name: breast || tissue: breast || cell line: MCF10 || cell type: epithelial || genotype: Parental || treatment: none	69.18M	Illumina NovaSeq 6000	P	RNA-Seq	SRA1461522	--phred33	--rna-strandness RF
SRR20414484	GSE209545	SRX16447094	MCF10A	3	Vector	SRS14083812	GSM6376710: Empty vector biol rep 3 [M10AEV3]; Homo sapiens; RNA-Seq	|| source_name: breast || tissue: breast || cell line: MCF10 || cell type: epithelial || genotype: EV || treatment: none	65.58M	Illumina NovaSeq 6000	P	RNA-Seq	SRA1461522	--phred33	--rna-strandness RF
SRR20414485	GSE209545	SRX16447093	MCF10A	2	Vector	SRS14083810	GSM6376709: Empty vector biol rep 2 [M10AEV2]; Homo sapiens; RNA-Seq	|| source_name: breast || tissue: breast || cell line: MCF10 || cell type: epithelial || genotype: EV || treatment: none	67.23M	Illumina NovaSeq 6000	P	RNA-Seq	SRA1461522	--phred33	--rna-strandness RF
SRR20414486	GSE209545	SRX16447092	MCF10A	1	Vector	SRS14083811	GSM6376708: Empty vector biol rep 1 [M10AEV1]; Homo sapiens; RNA-Seq	|| source_name: breast || tissue: breast || cell line: MCF10 || cell type: epithelial || genotype: EV || treatment: none	70.14M	Illumina NovaSeq 6000	P	RNA-Seq	SRA1461522	--phred33	--rna-strandness RF
SRR21660897	GSE213882	SRX17660623	MCF10A	2	dox	SRS15192863	GSM6595757: MCF10A cells, Control, 18 hours Dox rep 2; Homo sapiens; RNA-Seq	|| source_name: MCF10A || cell line: MCF10A || cell type: mammary epithelial cells || genotype: WT || treatment: Doxycycline || time: 18 h	19.76M	Illumina HiSeq 4000	P	RNA-Seq	SRA1503119	--phred33	unstranded
SRR21660898	GSE213882	SRX17660622	MCF10A	1	dox	SRS15192861	GSM6595756: MCF10A cells, Control, 18 hours Dox rep 1; Homo sapiens; RNA-Seq	|| source_name: MCF10A || cell line: MCF10A || cell type: mammary epithelial cells || genotype: WT || treatment: Doxycycline || time: 18 h	20.19M	Illumina HiSeq 4000	P	RNA-Seq	SRA1503119	--phred33	unstranded
SRR7969290	GSE120890	SRX4802679	MRC5	1	Parental	SRS3881627	GSM3417892: mock infected fibroblast Mock_1; Homo sapiens; RNA-Seq	|| source_name: human lung fibroblasts || cell type: MRC5 || passage: 10-15 || virus strain: mock || virus accession number: N/A || hours post infection/collection time: 48	23.01M	Illumina HiSeq 2000	P	RNA-Seq	SRA789673	--phred33	--rna-strandness RF
SRR7969291	GSE120890	SRX4802680	MRC5	2	Parental	SRS3881628	GSM3417893: mock infected fibroblast Mock_2; Homo sapiens; RNA-Seq	|| source_name: human lung fibroblasts || cell type: MRC5 || passage: 10-15 || virus strain: mock || virus accession number: N/A || hours post infection/collection time: 48	24.38M	Illumina HiSeq 2000	P	RNA-Seq	SRA789673	--phred33	--rna-strandness RF
SRR7969292	GSE120890	SRX4802681	MRC5	3	Parental	SRS3881629	GSM3417894: mock infected fibroblast Mock_3; Homo sapiens; RNA-Seq	|| source_name: human lung fibroblasts || cell type: MRC5 || passage: 10-15 || virus strain: mock || virus accession number: N/A || hours post infection/collection time: 48	26.14M	Illumina HiSeq 2000	P	RNA-Seq	SRA789673	--phred33	--rna-strandness RF
SRR8354418	GSE124118	SRX5165262	MRC5	1	Parental	SRS4174334	GSM3521166: H211; Homo sapiens; RNA-Seq	|| source_name: lung || cell line: MRC-5 (ATCC, CCL-171) || hiv-1 infection: mock || tissue: lung	41.2M	NextSeq 500	S	RNA-Seq	SRA825000	--phred33	--rna-strandness R
SRR8354419	GSE124118	SRX5165263	MRC5	2	Parental	SRS4174335	GSM3521167: H212; Homo sapiens; RNA-Seq	|| source_name: lung || cell line: MRC-5 (ATCC, CCL-171) || hiv-1 infection: mock || tissue: lung	51.85M	NextSeq 500	S	RNA-Seq	SRA825000	--phred33	--rna-strandness R
SRR8354420	GSE124118	SRX5165264	MRC5	3	Parental	SRS4174336	GSM3521168: H213; Homo sapiens; RNA-Seq	|| source_name: lung || cell line: MRC-5 (ATCC, CCL-171) || hiv-1 infection: mock || tissue: lung	33.94M	NextSeq 500	S	RNA-Seq	SRA825000	--phred33	--rna-strandness R
SRR11576978	GSE148992	SRX8144825	MRC5	1	Parental	SRS6507685	GSM4487065: MRC5_1; Homo sapiens; RNA-Seq	|| source_name: MRC5 || developmental stage: Fetal || cell line: fetal human lung fibroblast cell line MRC5	72.1M	Illumina HiSeq 4000	P	RNA-Seq	SRA1067442	--phred33	unstranded
SRR11576979	GSE148992	SRX8144826	MRC5	2	Parental	SRS6507686	GSM4487066: MRC5_2; Homo sapiens; RNA-Seq	|| source_name: MRC5 || developmental stage: Fetal || cell line: fetal human lung fibroblast cell line MRC5	70.44M	Illumina HiSeq 4000	P	RNA-Seq	SRA1067442	--phred33	unstranded
SRR11576980	GSE148992	SRX8144827	MRC5	3	Parental	SRS6507687	GSM4487067: MRC5_3; Homo sapiens; RNA-Seq	|| source_name: MRC5 || developmental stage: Fetal || cell line: fetal human lung fibroblast cell line MRC5	76.12M	Illumina HiSeq 4000	P	RNA-Seq	SRA1067442	--phred33	unstranded
SRR13084732	GSE161789	SRX9531428	MRC5	1	Parental	SRS7737955	GSM4914513: MRC5-RNA-CON rep1; Homo sapiens; RNA-Seq	|| source_name: Fibroblast cells || cell line: MRC5 || cell type: normal lung tissue-derived fibroblast cells || treatment: untreated	23.19M	Illumina NovaSeq 6000	P	RNA-Seq	SRA1161352	--phred33	unstranded
SRR13084733	GSE161789	SRX9531429	MRC5	2	Parental	SRS7737956	GSM4914514: MRC5-RNA-CON rep2; Homo sapiens; RNA-Seq	|| source_name: Fibroblast cells || cell line: MRC5 || cell type: normal lung tissue-derived fibroblast cells || treatment: untreated	22.19M	Illumina NovaSeq 6000	P	RNA-Seq	SRA1161352	--phred33	unstranded
SRR17230995	GSE190929	SRX13410105	MRC5	2	Vehicle	SRS11312719	GSM5734419: MRC5-veh-A; Homo sapiens; RNA-Seq	|| source_name: lung fibroblast || tissue: lung || cell type: fibroblast || treatment: vehicle	28.3M	Illumina NovaSeq 6000	P	RNA-Seq	SRA1511922	--phred33	--rna-strandness RF
SRR17230998	GSE190929	SRX13410102	MRC5	1	Vehicle	SRS11312716	GSM5734420: MRC5-veh-C; Homo sapiens; RNA-Seq	|| source_name: lung fibroblast || tissue: lung || cell type: fibroblast || treatment: vehicle	23.61M	Illumina NovaSeq 6000	P	RNA-Seq	SRA1511922	--phred33	--rna-strandness RF
SRR21010131	GSE210989	SRX17026642	MRC5	3	Parental	SRS14611534	GSM6443802: Mock_3_48hpi_R1; Homo sapiens; RNA-Seq	|| source_name: Human Lung Fibroblasts || cell line: MRC5 || cell type: Fibroblasts || infection: Mock || time point: 48 hpi	19.84M	Illumina HiSeq 2500	S	RNA-Seq	SRA1473312	--phred33	--rna-strandness R
SRR21010132	GSE210989	SRX17026641	MRC5	2	Parental	SRS14611533	GSM6443801: Mock_2_48hpi_R1; Homo sapiens; RNA-Seq	|| source_name: Human Lung Fibroblasts || cell line: MRC5 || cell type: Fibroblasts || infection: Mock || time point: 48 hpi	21.09M	Illumina HiSeq 2500	S	RNA-Seq	SRA1473312	--phred33	--rna-strandness R
SRR21010133	GSE210989	SRX17026640	MRC5	1	Parental	SRS14611532	GSM6443800: Mock_1_48hpi_R1; Homo sapiens; RNA-Seq	|| source_name: Human Lung Fibroblasts || cell line: MRC5 || cell type: Fibroblasts || infection: Mock || time point: 48 hpi	22.89M	Illumina HiSeq 2500	S	RNA-Seq	SRA1473312	--phred33	--rna-strandness R
SRR1560895	GSE60883	SRX689250	MRC5	1	Parental	SRS691745	GSM1492877: MRC_5_PD32_1; Homo sapiens; RNA-Seq	|| source_name: total RNA extracted from MRC-5 fibroblasts || population doublings: 32 || cell type: MRC-5 fibroblasts || treatment: control	39.24M	Illumina HiSeq 2000	S	RNA-Seq	SRA180543	--phred33	unstranded
SRR1560896	GSE60883	SRX689251	MRC5	2	Parental	SRS691746	GSM1492878: MRC_5_PD32_2; Homo sapiens; RNA-Seq	|| source_name: total RNA extracted from MRC-5 fibroblasts || population doublings: 32 || cell type: MRC-5 fibroblasts || treatment: control	43.06M	Illumina HiSeq 2000	S	RNA-Seq	SRA180543	--phred33	unstranded
SRR1560897	GSE60883	SRX689252	MRC5	3	Parental	SRS691747	GSM1492879: MRC_5_PD32_3; Homo sapiens; RNA-Seq	|| source_name: total RNA extracted from MRC-5 fibroblasts || population doublings: 32 || cell type: MRC-5 fibroblasts || treatment: control	43.15M	Illumina HiSeq 2000	S	RNA-Seq	SRA180543	--phred33	unstranded
SRR5448889	GSE97829	SRX2737721	MRC5	1	Parental	SRS2124965	GSM2579109: MRC5 Control Replicate 1 [RNA-seq]; Homo sapiens; RNA-Seq	|| source_name: MRC5 human lung fibroblasts, control || strain: C57BL/6 || age: 9 - 12 wks || cell line: MRC5 || cell type: pulmonary fibroblast cell line || treatment: none || rin number: 10	63.59M	NextSeq 500	P	RNA-Seq	SRA554322	--phred33	--rna-strandness RF
SRR5448890	GSE97829	SRX2737722	MRC5	2	Parental	SRS2124968	GSM2579110: MRC5 Control Replicate 2 [RNA-seq]; Homo sapiens; RNA-Seq	|| source_name: MRC5 human lung fibroblasts, control || strain: C57BL/6 || age: 9 - 12 wks || cell line: MRC5 || cell type: pulmonary fibroblast cell line || treatment: none || rin number: 10	57.39M	NextSeq 500	P	RNA-Seq	SRA554322	--phred33	--rna-strandness RF
SRR5448891	GSE97829	SRX2737723	MRC5	3	Parental	SRS2124967	GSM2579111: MRC5 Control Replicate 3 [RNA-seq]; Homo sapiens; RNA-Seq	|| source_name: MRC5 human lung fibroblasts, control || strain: C57BL/6 || age: 9 - 12 wks || cell line: MRC5 || cell type: pulmonary fibroblast cell line || treatment: none || rin number: 10	69.77M	NextSeq 500	P	RNA-Seq	SRA554322	--phred33	--rna-strandness RF
SRR5629571___SRR5629572	GSE99454	SRX2869871	MRC5	2	Parental	SRS2240213	GSM2644286: MRC-5 mock rep2 24hpi; Homo sapiens; RNA-Seq	|| source_name: embryonic lung || cell type: fibroblast || treatment: mock || replication: biological replicate 2	22.25M	Illumina HiSeq 2500	P	RNA-Seq	SRA567826	--phred33	--rna-strandness RF
SRR5629577___SRR5629578	GSE99454	SRX2869874	MRC5	1	Parental	SRS2240216	GSM2644289: MRC-5 mock rep1 24hpi; Homo sapiens; RNA-Seq	|| source_name: embryonic lung || cell type: fibroblast || treatment: mock || replication: biological replicate 1	36.03M	Illumina HiSeq 2500	P	RNA-Seq	SRA567826	--phred33	--rna-strandness RF
SRR6856295	GSE112007	SRX3811410	RWPE-1	1	Control	SRS3061927	GSM3052833: RC_1; Homo sapiens; RNA-Seq	|| source_name: Prostate || cell line: RWPE-1 || treatment: control || cell type: normal || tissue: Prostate	42.98M	Illumina HiSeq 4000	P	RNA-Seq	SRA667612	--phred33	unstranded
SRR6856296	GSE112007	SRX3811411	RWPE-1	2	Control	SRS3061929	GSM3052834: RC_2; Homo sapiens; RNA-Seq	|| source_name: Prostate || cell line: RWPE-1 || treatment: control || cell type: normal || tissue: Prostate	24.59M	Illumina HiSeq 4000	P	RNA-Seq	SRA667612	--phred33	unstranded
SRR6856297	GSE112007	SRX3811412	RWPE-1	3	Control	SRS3061928	GSM3052835: RC_3; Homo sapiens; RNA-Seq	|| source_name: Prostate || cell line: RWPE-1 || treatment: control || cell type: normal || tissue: Prostate	28.14M	Illumina HiSeq 4000	P	RNA-Seq	SRA667612	--phred33	unstranded
SRR8446409	GSE118629	SRX5253451	RWPE-1	1	Parental	SRS4255131	GSM3564278: RNA-seq in RWPE1 rep1; Homo sapiens; RNA-Seq	|| source_name: RNA-seq in RWPE1 || cell line: RWPE1 || cell type: Human normal prostate cell line	28.01M	Illumina HiSeq 3000	S	RNA-Seq	SRA759758	--phred33	--rna-strandness R
SRR8446410	GSE118629	SRX5253452	RWPE-1	2	Parental	SRS4255132	GSM3564279: RNA-seq in RWPE1 rep2; Homo sapiens; RNA-Seq	|| source_name: RNA-seq in RWPE1 || cell line: RWPE1 || cell type: Human normal prostate cell line	31.13M	Illumina HiSeq 3000	S	RNA-Seq	SRA759758	--phred33	--rna-strandness R
SRR8446411	GSE118629	SRX5253453	RWPE-1	3	Parental	SRS4255133	GSM3564280: RNA-seq in RWPE1 rep3; Homo sapiens; RNA-Seq	|| source_name: RNA-seq in RWPE1 || cell line: RWPE1 || cell type: Human normal prostate cell line	28.99M	Illumina HiSeq 3000	S	RNA-Seq	SRA759758	--phred33	--rna-strandness R
SRR7988022	GSE121022	SRX4819712	RWPE-1	1	Parental	SRS3894250	GSM3424013: RWPE-1_rep1; Homo sapiens; RNA-Seq	|| source_name: RWPE-1 (ATCC number:CRL-11609) || cell line: RWPE-1 || replicate: 1 || cell type: Epithelial cells derived from the peripheral zone of a histologically normal adult human prostate	1.23M	NextSeq 500	S	RNA-Seq	SRA791070	--phred33	--rna-strandness R
SRR7988024	GSE121022	SRX4819713	RWPE-1	2	Parental	SRS3894251	GSM3424014: RWPE-1_rep2; Homo sapiens; RNA-Seq	|| source_name: RWPE-1 (ATCC number:CRL-11609) || cell line: RWPE-1 || replicate: 2 || cell type: Epithelial cells derived from the peripheral zone of a histologically normal adult human prostate	43.78M	NextSeq 500	S	RNA-Seq	SRA791070	--phred33	--rna-strandness R
SRR7988026	GSE121022	SRX4819714	RWPE-1	3	Parental	SRS3894252	GSM3424015: RWPE-1_rep3; Homo sapiens; RNA-Seq	|| source_name: RWPE-1 (ATCC number:CRL-11609) || cell line: RWPE-1 || replicate: 3 || cell type: Epithelial cells derived from the peripheral zone of a histologically normal adult human prostate	117.6M	NextSeq 500	S	RNA-Seq	SRA791070	--phred33	--rna-strandness R
SRR8735116	GSE128399	SRX5527897	RWPE-1	1	Parental	SRS4494448	GSM3673649: RWPE-1 RNA-seq Rep 1; Homo sapiens; RNA-Seq	|| source_name: Normal prostate cells || cell line: RWPE-1 || cell type: Prostate cell line || genotype/variation: Parental	31.36M	Illumina HiSeq 2500	P	RNA-Seq	SRA861328	--phred33	--rna-strandness RF
SRR8735117	GSE128399	SRX5527898	RWPE-1	2	Parental	SRS4494449	GSM3673650: RWPE-1 RNA-seq Rep 2; Homo sapiens; RNA-Seq	|| source_name: Normal prostate cells || cell line: RWPE-1 || cell type: Prostate cell line || genotype/variation: Parental	43.26M	Illumina HiSeq 2500	P	RNA-Seq	SRA861328	--phred33	--rna-strandness RF
SRR10575172	GSE141323	SRX7256472	RWPE-1	1	Parental	SRS5753954	GSM4200853: RWPE 1; Homo sapiens; RNA-Seq	|| source_name: cell line || cell line: Benign human prostate stromal cells (BHPrS1) || genotype/variation: RWPE	56.38M	Illumina HiSeq 2000	P	RNA-Seq	SRA1005664	--phred33	--rna-strandness RF
SRR10575173	GSE141323	SRX7256473	RWPE-1	2	Parental	SRS5753955	GSM4200854: RWPE 2; Homo sapiens; RNA-Seq	|| source_name: cell line || cell line: Benign human prostate stromal cells (BHPrS1) || genotype/variation: RWPE	64.32M	Illumina HiSeq 2000	P	RNA-Seq	SRA1005664	--phred33	--rna-strandness RF
SRR10575174	GSE141323	SRX7256474	RWPE-1	3	Parental	SRS5753956	GSM4200855: RWPE 3; Homo sapiens; RNA-Seq	|| source_name: cell line || cell line: Benign human prostate stromal cells (BHPrS1) || genotype/variation: RWPE	62.1M	Illumina HiSeq 2000	P	RNA-Seq	SRA1005664	--phred33	--rna-strandness RF
SRR18004599	GSE196634	SRX14160184	RWPE-1	3	Normoxia	SRS11985357	GSM5897103: RWPE1 Normoxia rep3; Homo sapiens; RNA-Seq	|| source_name: RWPE1 || cell line: RWPE1 || cell type: Immortalized prostate epithelial cell || treatment: untreated	33.98M	NextSeq 500	S	RNA-Seq	SRA1372027	--phred33	--rna-strandness R
SRR18004600	GSE196634	SRX14160183	RWPE-1	2	Normoxia	SRS11985356	GSM5897102: RWPE1 Normoxia rep2; Homo sapiens; RNA-Seq	|| source_name: RWPE1 || cell line: RWPE1 || cell type: Immortalized prostate epithelial cell || treatment: untreated	29.83M	NextSeq 500	S	RNA-Seq	SRA1372027	--phred33	--rna-strandness R
SRR18004601	GSE196634	SRX14160182	RWPE-1	1	Normoxia	SRS11985355	GSM5897101: RWPE1 Normoxia rep1; Homo sapiens; RNA-Seq	|| source_name: RWPE1 || cell line: RWPE1 || cell type: Immortalized prostate epithelial cell || treatment: untreated	34.55M	NextSeq 500	S	RNA-Seq	SRA1372027	--phred33	--rna-strandness R
SRR2919800	GSE75035	SRX1433418	RWPE-1	1	Scr	SRS1164406	GSM1941110: RWPE-1_Scr_1; Homo sapiens; RNA-Seq	|| source_name: RWPE-1_Scr || cell line: RWPE-1 || cell type: normal prostate epithelium cell line || transfected with: scrambled siRNA || antibody: none	7.82M	Illumina HiSeq 2000	P	RNA-Seq	SRA311786	--phred33	unstranded
SRR2919803	GSE75035	SRX1433421	RWPE-1	2	Scr	SRS1164404	GSM1941113: RWPE-1_Scr_2; Homo sapiens; RNA-Seq	|| source_name: RWPE-1_Scr || cell line: RWPE-1 || cell type: normal prostate epithelium cell line || transfected with: scrambled siRNA || antibody: none	6.54M	Illumina HiSeq 2000	P	RNA-Seq	SRA311786	--phred33	unstranded
SRR3533003	GSE81493	SRX1767584	RWPE-1	1	Vector	SRS1440275	GSM2154810: RWPE1 empty vector replicate 1; Homo sapiens; RNA-Seq	|| source_name: RWPE1 empty vector || cell line: RWPE1 || cell type: human prostatic epithelial cell line || genotype/variation: expressing empty vector	33.85M	NextSeq 500	S	RNA-Seq	SRA426357	--phred33	unstranded
SRR3533004	GSE81493	SRX1767585	RWPE-1	2	Vector	SRS1440276	GSM2154811: RWPE1 empty vector replicate 2; Homo sapiens; RNA-Seq	|| source_name: RWPE1 empty vector || cell line: RWPE1 || cell type: human prostatic epithelial cell line || genotype/variation: expressing empty vector	25.43M	NextSeq 500	S	RNA-Seq	SRA426357	--phred33	unstranded
SRR3533005	GSE81493	SRX1767586	RWPE-1	3	Vector	SRS1440278	GSM2154812: RWPE1 empty vector replicate 3; Homo sapiens; RNA-Seq	|| source_name: RWPE1 empty vector || cell line: RWPE1 || cell type: human prostatic epithelial cell line || genotype/variation: expressing empty vector	28.95M	NextSeq 500	S	RNA-Seq	SRA426357	--phred33	unstranded
SRR5558489	GSE98898	SRX2821656	RWPE-1	1	sgControl	SRS2198798	GSM2627208: Control RNA-seq rep1; Homo sapiens; RNA-Seq	|| source_name: Control || cell line: prostate cell line RWPE1 || treatment: Genome Editing || genotype/variation: wild type	45.33M	NextSeq 500	S	RNA-Seq	SRA561771	--phred33	--rna-strandness R
SRR5558490	GSE98898	SRX2821657	RWPE-1	2	sgControl	SRS2198799	GSM2627209: Control RNA-seq rep2; Homo sapiens; RNA-Seq	|| source_name: Control || cell line: prostate cell line RWPE1 || treatment: Genome Editing || genotype/variation: wild type	54.02M	NextSeq 500	S	RNA-Seq	SRA561771	--phred33	--rna-strandness R
SRR5558491	GSE98898	SRX2821648	RWPE-1	3	sgControl	SRS2198790	GSM2627210: Control RNA-seq rep3; Homo sapiens; RNA-Seq	|| source_name: Control || cell line: prostate cell line RWPE1 || treatment: Genome Editing || genotype/variation: wild type	48.81M	NextSeq 500	S	RNA-Seq	SRA561771	--phred33	--rna-strandness R
SRR5558492	GSE98898	SRX2821658	RWPE-1	4	sgControl	SRS2198800	GSM2627211: Control RNA-seq rep4; Homo sapiens; RNA-Seq	|| source_name: Control || cell line: prostate cell line RWPE1 || treatment: Genome Editing || genotype/variation: wild type	52.2M	NextSeq 500	S	RNA-Seq	SRA561771	--phred33	--rna-strandness R
SRR5558493	GSE98898	SRX2821659	RWPE-1	5	sgControl	SRS2198801	GSM2627212: Control RNA-seq rep5; Homo sapiens; RNA-Seq	|| source_name: Control || cell line: prostate cell line RWPE1 || treatment: Genome Editing || genotype/variation: wild type	43.04M	NextSeq 500	S	RNA-Seq	SRA561771	--phred33	--rna-strandness R
